# scDNA: Single Cell DNA analysis software toolkit for subclonality discovery and assessment

**DOI:** 10.64898/2025.12.19.694255

**Authors:** Michael Bowman, Shreeya Gounder, Varsha Singh, Olga Shestova, Troy Robinson, Amy Zhang, Anushka Gandhi, Roopsha Bandopadhyay, Sheng F. Cai, Ross L. Levine, Saar I. Gill, Linde A. Miles, Robert L. Bowman

## Abstract

Advances in single cell multi-omics technologies have allowed for investigation into genotype-immunophenotype relationships and dynamic clonal changes in cancer patient samples. These technologies provide rich insights into genetic profiling, drivers of disease progression, and subclonal dynamics. Increased adoption and throughput of these technologies, necessitate accessible computational tools for processing and analysis. Toward developing easy to use computational tools, we introduce the <u>S</u>ingle <u>C</u>ell <u>DNA</u> (scDNA) package that allows for rapid analysis of single-cell molecular profiling. Our platform aims to provide a diagnostic summary tool for sample quality control, representative subclonal architecture within a sample, demultiplexing functionality for multi-sample processing, copy number variation, and mutation trajectory analysis to identify order of subclonal mutation acquisition. We showcase a series of vignettes on hematopoiesis datasets for each aim that reflects recently deployed uses of scDNA. Additionally, we show scDNA provides a modular, user-friendly framework that readily feeds into other standard software pipelines.
