## Supplemental Table 1 for "scDNA: Single Cell DNA analysis software toolkit for subclonality discovery and assessment"

### Sheet: Sheet1
Quality Control Metrics	Description	Utility
Clonal Quality	Rates cells as "Complete" vs "Other" based on internal quality control checks from Read Depth, genotyping quality, and genotyping rate. Complete implies cells pass QC and of the highest quality.	This ensures we have the highest quality cells
DNA Stain Index	The stain index for finding the deviation from cells to empty droplets for dna counts.	additional metric to assess quality of overall run
Protein Stain Index	The stain index for finding the deviation from cells to empty droplets for protein counts.	additional metric to assess quality of overall run
Droplet Membership	A soft classification for droplets being labeled Empty or Cells using total DNA reads and total Protein reads	helpful for an extra quantitative way to distinguishing quality of droplets.
cell label confidence	A statistical approach to determine the confidence level of a cell being real and high quality.	This is an extra check for filtering out cells that are less reliable in the analysis
outlier score	Used to find cells that substaintially deviate from the bulk based on amplicon coverage, total reads, and protein coverage.	continuous values for cell label confidence calls.
Protein size	Total number of Protein reads per cell.	helpful for distinguishing cells from droplets
Protein hits	The number of unique proteins that hold at least a single read for each cell.	helpful for distinguishing cells from noise/doublets/dead
DNA size	Total number of DNA reads per cell.	helpful for distinguishing cells from droplets
Amplicon hits	The number of unique amplicons that hold at least a single read for each cell.	Helpful for determining high quality vs poor quality cells.
AF_median	Allele Frequency median for each clone.	Useful to determine legitimacy of a clone
DP_median	Read Depth median for each clone.	Useful to determine legitimacy of a clone
GQ_median	Genotyping Quality median for each clone.	Useful to determine legitimacy of a clone
Genotyping_rate	Overall coverage of a variant's mutation calls.	Useful to determine legitimacy of a variant
n_Complete	Number of cells for a single clone that did pass QC	High quality abundance for each clone
n_Other	Number of cells for a single clone that did not pass QC	Low quality abundance for each clone
LCI	This is Lower bound Confidence Interval after bootstrapping the clonal abundances distribution	for finding empirical limits on total number of expected cells.
UCI	This is Upper bound Confidence Interval after bootstrapping the clonal abundances distribution	for finding empirical limits on total number of expected cells.
Complete_LCI	This is Lower bound Confidence Interval after bootstrapping the clonal abundances distribution only using the cells that Completely pass all QC checks	for finding empirical limits on total number of expected cells.
Complete_UCI	This is Upper bound Confidence Interval after bootstrapping the clonal abundances distribution only using the cells that Completely pass all QC checks	for finding empirical limits on total number of expected cells.
VAF enrichment	This is a ratio of VAFs between two samples	This indicates whether a sample has significant variant allele frequency changes across samples. For the same variant.
Shannon Diversity with WT	The total diversity of clones including which include WT variants	Helpful for looking into clonal complexity
Shannon Diversity without WT	The total diversity of clones including which do not include WT variants	Helpful for looking into clonal complexity
number of clones	Total number of unique clones observed	Helpful for looking into clonal complexity
number of mutations	total number of mutations observed in our samples	Helpful for looking into clonal complexity
Dominant clone size (proportion of sample)	proportion of sample that makes up the largest clone	Helpful for looking into clonal complexity
Ploidy	ploidy calculation for each amplicon, normalized for cell read depth, and amplicons.	Useful for CNV, and clonal trajectory analysis
False Positive WT rate	proportion of WT cells that are outside a 95% CI from the heterozygous variant	Useful for determining the Allele Dropout from heterozygous calls toward WT calls.
False Positive Homozygous rate	proportion of Hom cells that are outside a 95% CI from the heterozygous variant	Useful for determining the Allele Dropout from heterozygous calls toward Homozygous calls.
