## Supplemental Table 2 for "scDNA: Single Cell DNA analysis software toolkit for subclonality discovery and assessment"

### Sheet: ANOVA_Chrom_vs_celltype
	Df	Sum Sq	Mean Sq	F value	Pr(>F)
CHROM	3	8557.59	2852.53	554.786	0
cell_type	7	208.28	29.7542	5.78688	1.00972e-06
CHROM:cell_type	21	3732.06	177.717	34.5641	1.89629e-139
Residuals	87302	448878	5.14167	NA	NA

### Sheet: pairwise_wilcox_test_celltype
	CHROM	group1	group2	n1	n2	statistic	p	p.adj	p.adj.signif
12	13	HSPC_CDP	NK	3376	1849	3.30418e+06	0.000446	0.012	*
17	13	Pre-DC	NK	964	1849	954199	0.002	0.029	*
5	13	HSPC_MPP	CD4+ T	1204	145	92114	0.276	0.688	ns
89	8	HSPC_MPP	CD4+ T	242	29	5749	1.97e-08	9.19e-08	****
61	5	HSPC_MPP	CD4+ T	3681	460	558590	9.95e-33	3.1e-32	****
33	4	HSPC_MPP	CD4+ T	7406	888	3423669	0.045	0.066	ns
10	13	HSPC_CDP	CD8+ T	3376	369	648877	0.187	0.688	ns
11	13	HSPC_CDP	CD4+ T	3376	145	257997	0.269	0.688	ns
13	13	HSPC_CDP	Doublets	3376	245	431060	0.268	0.688	ns
15	13	Pre-DC	CD8+ T	964	369	187378	0.13	0.688	ns
16	13	Pre-DC	CD4+ T	964	145	74513	0.199	0.688	ns
18	13	Pre-DC	Doublets	964	245	124553	0.185	0.688	ns
14	13	Pre-DC	Granulocytes	964	210	104706	0.434	0.868	ns
21	13	Granulocytes	NK	210	1849	200863	0.411	0.868	ns
4	13	HSPC_MPP	CD8+ T	1204	369	231398	0.225	0.688	ns
8	13	HSPC_CDP	Pre-DC	3376	964	1608944	0.594	0.878	ns
9	13	HSPC_CDP	Granulocytes	3376	210	362748	0.57	0.878	ns
20	13	Granulocytes	CD4+ T	210	145	15738	0.59	0.878	ns
24	13	CD8+ T	NK	369	1849	347253	0.586	0.878	ns
88	8	HSPC_MPP	CD8+ T	242	74	12069	5.95e-06	1.51e-05	****
19	13	Granulocytes	CD8+ T	210	369	39508	0.694	0.883	ns
28	13	NK	Doublets	1849	245	222659	0.666	0.883	ns
22	13	Granulocytes	Doublets	210	245	26185	0.742	0.903	ns
23	13	CD8+ T	CD4+ T	369	145	27186	0.775	0.904	ns
27	13	CD4+ T	Doublets	145	245	17531	0.83	0.93	ns
60	5	HSPC_MPP	CD8+ T	3681	1165	1509059	1.4e-52	6.53e-52	****
25	13	CD8+ T	Doublets	369	245	45247	0.984	0.994	ns
26	13	CD4+ T	NK	145	1849	134497	0.947	0.994	ns
96	8	HSPC_CDP	NK	676	371	182751	1.59e-34	4.45e-33	****
32	4	HSPC_MPP	CD8+ T	7406	2262	8954366	6.47e-07	1.81e-06	****
101	8	Pre-DC	NK	193	371	52653	4.41e-20	4.12e-19	****
95	8	HSPC_CDP	CD4+ T	676	29	16078	5.12e-09	3.58e-08	****
100	8	Pre-DC	CD4+ T	193	29	4626	1.47e-08	8.23e-08	****
7	13	HSPC_MPP	Doublets	1204	245	153742	0.295	0.688	ns
94	8	HSPC_CDP	CD8+ T	676	74	33991	3.89e-07	1.56e-06	****
99	8	Pre-DC	CD8+ T	193	74	9786	2.83e-06	9.52e-06	****
104	8	Granulocytes	CD4+ T	42	29	991	3.06e-06	9.52e-06	****
105	8	Granulocytes	NK	42	371	11150	4.64e-06	1.3e-05	****
91	8	HSPC_MPP	Doublets	242	49	7470	0.004	0.007	**
111	8	CD4+ T	Doublets	29	49	395	0.000919	0.002	**
103	8	Granulocytes	CD8+ T	42	74	2101	0.002	0.004	**
97	8	HSPC_CDP	Doublets	676	49	20837	0.003	0.005	**
102	8	Pre-DC	Doublets	193	49	6029	0.003	0.006	**
63	5	HSPC_MPP	Doublets	3681	754	1222282	2.4e-07	3.73e-07	****
112	8	NK	Doublets	371	49	6948	0.007	0.012	*
107	8	CD8+ T	CD4+ T	74	29	1369	0.03	0.047	*
110	8	CD4+ T	NK	29	371	4268	0.064	0.094	ns
106	8	Granulocytes	Doublets	42	49	1254	0.074	0.103	ns
109	8	CD8+ T	Doublets	74	49	1546	0.169	0.225	ns
108	8	CD8+ T	NK	74	371	14737	0.318	0.405	ns
35	4	HSPC_MPP	Doublets	7406	1504	5373071	0.031	0.051	ns
93	8	HSPC_CDP	Granulocytes	676	42	14620	0.745	0.861	ns
98	8	Pre-DC	Granulocytes	193	42	4171	0.769	0.861	ns
3	13	HSPC_MPP	Granulocytes	1204	210	129313	0.596	0.878	ns
87	8	HSPC_MPP	Granulocytes	242	42	5254	0.727	0.861	ns
92	8	HSPC_CDP	Pre-DC	676	193	64835	0.897	0.942	ns
68	5	HSPC_CDP	NK	10361	5882	2.15794e+07	1.88e-210	5.26e-209	****
73	5	Pre-DC	NK	2935	5882	5907248	2.82e-129	3.95e-128	****
59	5	HSPC_MPP	Granulocytes	3681	638	1132032	0.147	0.165	ns
66	5	HSPC_CDP	CD8+ T	10361	1165	4254635	2e-61	1.4e-60	****
71	5	Pre-DC	CD8+ T	2935	1165	1165714	5.26e-57	2.95e-56	****
31	4	HSPC_MPP	Granulocytes	7406	1280	4477319	0.002	0.003	**
72	5	Pre-DC	CD4+ T	2935	460	430561	6.76e-36	2.7e-35	****
67	5	HSPC_CDP	CD4+ T	10361	460	1576458	8.76e-35	3.07e-34	****
1	13	HSPC_MPP	HSPC_CDP	1204	3376	2032643	0.994	0.994	ns
77	5	Granulocytes	NK	638	5882	1375850	1.51e-28	4.23e-28	****
75	5	Granulocytes	CD8+ T	638	1165	270594	1.19e-21	3.03e-21	****
76	5	Granulocytes	CD4+ T	638	460	100650	6.11e-19	1.43e-18	****
84	5	NK	Doublets	5882	754	2580434	2.34e-13	5.04e-13	****
81	5	CD8+ T	Doublets	1165	754	513946	2.89e-10	5.78e-10	****
83	5	CD4+ T	Doublets	460	754	210145	5.75e-10	1.07e-09	****
74	5	Pre-DC	Doublets	2935	754	949850	1.91e-09	3.34e-09	****
69	5	HSPC_CDP	Doublets	10361	754	3.4318e+06	2.47e-08	4.07e-08	****
85	8	HSPC_MPP	HSPC_CDP	242	676	82122	0.927	0.942	ns
78	5	Granulocytes	Doublets	638	754	219249	0.004	0.006	**
70	5	Pre-DC	Granulocytes	2935	638	881179	0.02	0.028	*
82	5	CD4+ T	NK	460	5882	1422504	0.066	0.087	ns
65	5	HSPC_CDP	Granulocytes	10361	638	3173869	0.092	0.117	ns
57	5	HSPC_MPP	HSPC_CDP	3681	10361	1.9157e+07	0.678	0.678	ns
64	5	HSPC_CDP	Pre-DC	10361	2935	15481201	0.132	0.154	ns
29	4	HSPC_MPP	HSPC_CDP	7406	20788	74655365	0.000113	0.000285	***
79	5	CD8+ T	CD4+ T	1165	460	257210	0.208	0.224	ns
80	5	CD8+ T	NK	1165	5882	3463786	0.554	0.575	ns
6	13	HSPC_MPP	NK	1204	1849	1178899	0.006	0.053	ns
40	4	HSPC_CDP	NK	20788	11365	1.28394e+08	4.32e-38	1.21e-36	****
45	4	Pre-DC	NK	5927	11365	3.63053e+07	3.59e-17	5.03e-16	****
38	4	HSPC_CDP	CD8+ T	20788	2262	25819058	1.61e-14	1.5e-13	****
90	8	HSPC_MPP	NK	242	371	65299	1.71e-21	2.39e-20	****
49	4	Granulocytes	NK	1280	11365	8080733	7.09e-11	3.97e-10	****
43	4	Pre-DC	CD8+ T	5927	2262	7301562	4.03e-10	1.88e-09	****
47	4	Granulocytes	CD8+ T	1280	2262	1624108	1.6e-09	6.4e-09	****
56	4	NK	Doublets	11365	1504	7765985	8.19e-09	2.87e-08	****
53	4	CD8+ T	Doublets	2262	1504	1527294	1.06e-07	3.3e-07	****
62	5	HSPC_MPP	NK	3681	5882	7655552	1.11e-128	1.04e-127	****
34	4	HSPC_MPP	NK	7406	11365	44514783	2.12e-11	1.48e-10	****
48	4	Granulocytes	CD4+ T	1280	888	623392	0.000122	0.000285	***
39	4	HSPC_CDP	CD4+ T	20788	888	9.88961e+06	0.000303	0.000653	***
2	13	HSPC_MPP	Pre-DC	1204	964	573911	0.658	0.883	ns
55	4	CD4+ T	Doublets	888	1504	616922	0.002	0.003	**
44	4	Pre-DC	CD4+ T	5927	888	2796225	0.003	0.005	**
86	8	HSPC_MPP	Pre-DC	242	193	23257	0.942	0.942	ns
58	5	HSPC_MPP	Pre-DC	3681	2935	5526938	0.105	0.128	ns
30	4	HSPC_MPP	Pre-DC	7406	5927	21478684	0.034	0.052	ns
42	4	Pre-DC	Granulocytes	5927	1280	3664020	0.056	0.078	ns
37	4	HSPC_CDP	Granulocytes	20788	1280	1.29628e+07	0.123	0.164	ns
51	4	CD8+ T	CD4+ T	2262	888	975575	0.211	0.269	ns
36	4	HSPC_CDP	Pre-DC	20788	5927	6.21335e+07	0.313	0.381	ns
50	4	Granulocytes	Doublets	1280	1504	982227	0.352	0.411	ns
46	4	Pre-DC	Doublets	5927	1504	4.3968e+06	0.417	0.432	ns
52	4	CD8+ T	NK	2262	11365	12711581	0.405	0.432	ns
54	4	CD4+ T	NK	888	11365	5132213	0.396	0.432	ns
41	4	HSPC_CDP	Doublets	20788	1504	15554654	0.746	0.746	ns

### Sheet: ANOVA_Chrom_vs_clone
	Df	Sum Sq	Mean Sq	F value	Pr(>F)
CHROM	3	8557.59	2852.53	554.863	0
Clone	3	69.1429	23.0476	4.48314	0.00376064
CHROM:Clone	9	3851.14	427.905	83.2344	9.10863e-155
Residuals	87318	448898	5.14096	NA	NA

### Sheet: pairwise_wilcox_test_clone
	CHROM	group1	group2	n1	n2	statistic	p	p.adj	p.adj.signif
1	13	WT	HET	2293	384	414571	0.067	0.201	ns
2	13	WT	HOM	2293	5630	6.01063e+06	1.5e-06	9e-06	****
3	13	WT	DEL	2293	55	62849	0.967	0.967	ns
4	13	HET	HOM	384	5630	1066490	0.66	0.792	ns
5	13	HET	DEL	384	55	11145	0.507	0.76	ns
6	13	HOM	DEL	5630	55	165467	0.38	0.76	ns
7	4	WT	HET	14081	2372	15144018	3.56e-13	1.07e-12	****
8	4	WT	HOM	14081	34631	2.23182e+08	1.03e-48	6.18e-48	****
9	4	WT	DEL	14081	336	2168836	0.009	0.018	*
10	4	HET	HOM	2372	34631	4.1345e+07	0.588	0.882	ns
11	4	HET	DEL	2372	336	400532	0.879	0.97	ns
12	4	HOM	DEL	34631	336	5811006	0.97	0.97	ns
13	5	WT	HET	7293	1191	5492055	1.12e-48	3.36e-48	****
14	5	WT	HOM	7293	17223	82238029	0	0	****
15	5	WT	DEL	7293	169	791887	2.25e-10	4.5e-10	****
16	5	HET	HOM	1191	17223	10888222	0.000368	0.000552	***
17	5	HET	DEL	1191	169	104145	0.463	0.556	ns
18	5	HOM	DEL	17223	169	1418716	0.573	0.573	ns
19	8	WT	HET	460	77	10023	1.06e-09	3.18e-09	****
20	8	WT	HOM	460	1128	133116	1.92e-52	1.15e-51	****
21	8	WT	DEL	460	11	1050	0.000912	0.002	**
22	8	HET	HOM	77	1128	42902	0.859	0.859	ns
23	8	HET	DEL	77	11	406	0.83	0.859	ns
24	8	HOM	DEL	1128	11	5776	0.694	0.859	ns
